# Horizontal transfer and proliferation of Tsu4 in Saccharomyces paradoxus

**DOI:** 10.1101/287078

**Authors:** Casey M. Bergman

## Abstract

**Background:** Recent evidence suggests that horizontal transfer plays a significant role in the evolution of of transposable elements (TEs) in eukaryotes. Many cases of horizontal TE transfer (HTT) been reported in animals and plants, however surprisingly few examples of HTT have been reported in fungi.

**Findings:** Here I report evidence for a novel HTT event in fungi involving *Tsu4* in *Saccharomyces paradoxus* based on (i) high similarity between *Tsu4* elements in *S. paradoxus* and *S. uvarum*, (ii) a patchy distribution of *Tsu4* in *S. paradoxus* and general absence from its sister species *S. cerevisiae*, and (iii) discordance between the phylogenetic history of *Tsu4* sequences and species in the *Saccharomyces sensu stricto* group. Available data suggests the HTT event likely occurred somewhere in the Nearctic, Neotropic or Indo-Australian part of the *S. paradoxus* species range, and that a lineage related to *S. uvarum* or *S. eubayanus* was the donor species. The HTT event has led to massive proliferation of *Tsu4* in the South American lineage of *S. paradoxus*, which exhibits partial reproductive isolation with other strains of this species because of multiple reciprocal translocations. Full-length *Tsu4* elements are associated with both breakpoints of one of these reciprocal translocations.

**Conclusions:** This work shows that comprehensive analysis of TE sequences in essentially-complete genome assemblies derived from long-read sequencing provides new opportunities to detect HTT events in fungi and other organisms. This work also provides support for the hypothesis that HTT and subsequent TE proliferation can induce genome rearrangements that contribute to post-zygotic isolation in yeast.
