## Supplementary Materials for "Horizontal transfer and proliferation of Tsu4 in Saccharomyces paradoxus"

species	strain	contigs	length	N50	L50	TY1_full	TY2_full	TY3_full	TY3_1p_full	TY4_full	TSU4_full	TY5_full	TY1_truncated	TY2_truncated	TY3_truncated	TY3_1p_truncated	TY4_truncated	TSU4_truncated	TY5_truncated	TY1/TY2_solo	TY3_solo	TY3_1p_solo	TY4_solo	TSU4_solo	TY5_solo
Scer	S288c	16	12157149	930506	6	39	12	2	0	3	0	0	2	1	0	0	0	0	1	162	39	3	14	0	7
Scer	DBVPG6044	16	11958041	930256	6	19	1	1	0	0	0	0	5	0	0	0	0	0	0	270	47	1	18	0	23
Scer	DBVPG6765	16	11813188	913017	6	0	15	0	0	0	0	0	1	2	0	0	0	0	1	157	48	3	5	0	7
Scer	SK1	16	12063285	923535	6	18	5	1	0	0	0	0	6	0	0	0	0	0	1	239	39	2	14	0	22
Scer	Y12	16	11881147	901780	6	18	2	2	0	4	0	0	3	0	0	0	1	0	2	158	27	3	14	0	6
Scer	YPS128	16	11910474	928527	6	2	11	7	0	4	0	0	2	0	0	0	0	0	0	149	22	4	13	0	16
Scer	UWOPS03-461.4	16	11747346	815151	6	0	0	0	0	0	0	0	2	1	0	0	0	0	0	186	44	2	60	0	22
Spar	CBS432	16	12021328	903028	6	8	0	0	2	0	0	7	4	0	0	0	2	0	2	264	5	81	46	0	22
Spar	N44	16	11811689	904322	6	2	0	0	5	3	0	0	3	0	0	0	3	0	0	235	7	85	106	0	21
Spar	YPS138	16	11811722	905611	6	0	0	0	0	0	1	0	1	0	0	0	0	0	0	232	10	45	49	18	34
Spar	UFRJ50816	16	12137283	872155	6	22	0	0	0	0	22	0	1	1	0	0	1	2	0	324	12	55	45	105	33
Spar	UWOPS91-917.1	16	11856618	905577	6	8	0	0	0	0	1	0	2	0	0	0	0	1	5	364	4	40	40	88	22
