## Supplementary Materials for "Horizontal transfer and proliferation of Tsu4 in Saccharomyces paradoxus"

strain	start_ref_scaffold	end_ref_scaffold	start_tsu4_scaffold	end_tsu4_scaffold	match_len_ref_scaffold	match_len_tsu4_scaffold	percent_id	len_ref_scaffold	len_tsu4_scaffold	name_ref_scaffold	name_tsu4_contig
Saccharomyces pastorianus Weihenstephan 34/70	354471	357719	51511	48268	3249	3244	98.86	953685	51511	NC_030972.1	BBYY01000024.1
Saccharomyces pastorianus Weihenstephan 34/70	357710	367488	47925	38198	9779	9728	98.91	953685	51511	NC_030972.1	BBYY01000024.1
Saccharomyces pastorianus Weihenstephan 34/70	367484	399500	32016	1	32017	32016	99.33	953685	51511	NC_030972.1	BBYY01000024.1
Saccharomyces pastorianus CBS1538	271978	357719	1	85679	85742	85679	99.37	953685	332463	NC_030972.1	BBYX01000093.1
Saccharomyces pastorianus CBS1538	357710	367488	86022	95749	9779	9728	98.89	953685	332463	NC_030972.1	BBYX01000093.1
Saccharomyces pastorianus CBS1538	367484	561646	101931	295820	194163	193890	99.38	953685	332463	NC_030972.1	BBYX01000093.1
Saccharomyces pastorianus CBS1538	561642	576879	296248	311481	15238	15234	99.32	953685	332463	NC_030972.1	BBYX01000093.1
Saccharomyces pastorianus CBS1538	576995	597943	311483	332357	20949	20875	98.42	953685	332463	NC_030972.1	BBYX01000093.1
Saccharomyces pastorianus CBS1503	210348	260437	437546	387456	50090	50091	99.49	953685	437546	NC_030972.1	BBYV01000013.1
Saccharomyces pastorianus CBS1503	260433	357719	387123	289873	97287	97251	99.41	953685	437546	NC_030972.1	BBYV01000013.1
Saccharomyces pastorianus CBS1503	357710	367488	289530	279803	9779	9728	98.90	953685	437546	NC_030972.1	BBYV01000013.1
Saccharomyces pastorianus CBS1503	367484	561646	273621	79742	194163	193880	99.37	953685	437546	NC_030972.1	BBYV01000013.1
Saccharomyces pastorianus CBS1503	561642	576883	79314	64080	15242	15235	99.31	953685	437546	NC_030972.1	BBYV01000013.1
Saccharomyces pastorianus CBS1503	577311	597943	64100	43556	20633	20545	98.80	953685	437546	NC_030972.1	BBYV01000013.1
Saccharomyces pastorianus CBS1503	598786	642341	43506	3	43556	43504	99.32	953685	437546	NC_030972.1	BBYV01000013.1
Saccharomyces pastorianus CBS1513	254462	260437	254710	248739	5976	5972	99.58	953685	254710	NC_030972.1	BBYW01000092.1
Saccharomyces pastorianus CBS1513	260433	307926	248405	200950	47494	47456	99.42	953685	254710	NC_030972.1	BBYW01000092.1
Saccharomyces pastorianus CBS1513	307896	357719	200944	151110	49824	49835	99.37	953685	254710	NC_030972.1	BBYW01000092.1
Saccharomyces pastorianus CBS1513	357710	367488	150767	141040	9779	9728	98.90	953685	254710	NC_030972.1	BBYW01000092.1
Saccharomyces pastorianus CBS1513	367484	502492	134858	3	135009	134856	99.36	953685	254710	NC_030972.1	BBYW01000092.1
Saccharomyces sp. M14	9560	14057	8536	13013	4498	4478	88.76	1274804	1279192	NC_030977.1	MVPU01000003.1
Saccharomyces sp. M14	19956	39768	25131	44921	19813	19791	99.00	1274804	1279192	NC_030977.1	MVPU01000003.1
Saccharomyces sp. M14	39764	141543	45280	147051	101780	101772	99.36	1274804	1279192	NC_030977.1	MVPU01000003.1
Saccharomyces sp. M14	141742	193950	147106	199288	52209	52183	98.69	1274804	1279192	NC_030977.1	MVPU01000003.1
Saccharomyces sp. M14	194792	201903	199809	206914	7112	7106	98.24	1274804	1279192	NC_030977.1	MVPU01000003.1
Saccharomyces sp. M14	202421	206377	207490	211437	3957	3948	98.59	1274804	1279192	NC_030977.1	MVPU01000003.1
Saccharomyces sp. M14	206591	224393	211529	229228	17803	17700	98.96	1274804	1279192	NC_030977.1	MVPU01000003.1
Saccharomyces sp. M14	224474	332520	229221	337339	108047	108119	99.37	1274804	1279192	NC_030977.1	MVPU01000003.1
Saccharomyces sp. M14	334481	348306	339347	353163	13826	13817	99.19	1274804	1279192	NC_030977.1	MVPU01000003.1
Saccharomyces sp. M14	348302	450579	359132	461421	102278	102290	99.35	1274804	1279192	NC_030977.1	MVPU01000003.1
Saccharomyces sp. M14	450575	557020	461755	568162	106446	106408	99.49	1274804	1279192	NC_030977.1	MVPU01000003.1
Saccharomyces sp. M14	560492	603185	568912	611555	42694	42644	99.30	1274804	1279192	NC_030977.1	MVPU01000003.1
Saccharomyces sp. M14	603180	765850	611848	774448	162671	162601	99.40	1274804	1279192	NC_030977.1	MVPU01000003.1
Saccharomyces sp. M14	766177	790915	774444	799173	24739	24730	99.49	1274804	1279192	NC_030977.1	MVPU01000003.1
Saccharomyces sp. M14	790788	814955	799355	823497	24168	24143	99.41	1274804	1279192	NC_030977.1	MVPU01000003.1
Saccharomyces sp. M14	815080	917009	823499	925400	101930	101902	99.48	1274804	1279192	NC_030977.1	MVPU01000003.1
Saccharomyces sp. M14	917005	920578	925693	929264	3574	3572	99.41	1274804	1279192	NC_030977.1	MVPU01000003.1
Saccharomyces sp. M14	926656	928887	930580	932808	2232	2229	98.88	1274804	1279192	NC_030977.1	MVPU01000003.1
Saccharomyces sp. M14	929729	967763	933579	971629	38035	38051	99.24	1274804	1279192	NC_030977.1	MVPU01000003.1
Saccharomyces sp. M14	967761	1066332	971925	1070475	98572	98551	99.48	1274804	1279192	NC_030977.1	MVPU01000003.1
Saccharomyces sp. M14	1066327	1068851	1070768	1073291	2525	2524	98.26	1274804	1279192	NC_030977.1	MVPU01000003.1
Saccharomyces sp. M14	1069385	1257851	1073192	1261509	188467	188318	99.29	1274804	1279192	NC_030977.1	MVPU01000003.1
Saccharomyces sp. M14	1257764	1262524	1261611	1266342	4761	4732	85.87	1274804	1279192	NC_030977.1	MVPU01000003.1
Saccharomyces sp. M14	581210	588893	10075	2425	7684	7651	95.26	588913	1279192	NC_030980.1	MVPU01000003.1
